# Microbial genomic trait evolution is dominated by frequent and rare pulsed evolution

**DOI:** 10.1101/2021.04.19.440498

**Authors:** Yingnan Gao, Martin Wu

## Abstract

On the macroevolutionary timescale, does trait evolution proceed gradually or by rapid bursts (pulses) separated by prolonged periods of stasis or slow evolution? Although studies have shown pulsed evolution is prevalent in animals, our knowledge about the tempo and mode of evolution across the tree of life is very limited. This long-standing debate calls for a test in bacteria and archaea, the most ancient and diverse forms of life with unique population genetic properties (asexual reproduction, large population sizes, short generation times, high dispersal rates and extensive lateral gene transfers). Using a likelihood-based framework, we analyzed evolutionary patterns of four microbial genomic traits (genome size, genome GC%, 16S rRNA GC% and the nitrogen use in proteins) on a broad macroevolutionary timescale. Our model fitting of phylogenetic comparative data shows that pulsed evolution is not only present, but also prevalent and predominant in microbial genomic trait evolution. Interestingly, for the first time, we detected two distinct types of pulsed evolution (small frequent and large rare jumps) that are predicted by the punctuated equilibrium and quantum evolution theories. Our findings suggest that major bacterial lineages could have originated in quick bursts and pulsed evolution is a common theme across the tree of life despite the drastically different population genetic properties of bacteria, archaea and eukaryotes.
