## Supplementary material for "Microbial genomic trait evolution is dominated by frequent and rare pulsed evolution": bacteria.demo.trait.txt

GCF_000233775.1	35.0898420172956
GCF_000025725.1	32.1798107502194
GCF_001511835.1	46.6094898176392
GCF_000021325.1	31.1699480489261
GCF_002006565.1	54.1882310836532
GCF_001315015.1	40.7947898984172
GCF_001278035.1	37.003679042454
GCF_001281485.1	35.8231406234495
GCF_001563285.1	60.9719502644784
GCF_001890385.1	42.8915879207382
GCF_000014825.1	31.8680821699428
GCF_001549695.1	26.7851949991438
GCF_000017645.1	30.2856159809019
GCF_000304315.1	57.4280855613705
GCF_000019845.1	45.0722713220015
GCF_003173735.1	8.00306858375101
GCF_001021085.1	68.0993679326529
GCF_002944315.1	24.5592818539527
GCF_002277895.1	24.286197675884
GCF_002243365.1	42.5794210782619
GCF_000967425.1	53.3765751086406
GCF_900095155.1	39.8277048859697
GCF_900475345.1	86.6390750670885
GCF_001291465.1	83.6322526539586
GCF_000253015.1	86.2140371379975
GCF_000192745.1	-2.52801309318358
GCF_001484065.1	-5.58302116544976
GCF_002847305.1	48.3028799708838
GCF_002865605.1	31.2746489482236
GCF_002079305.1	60.855777692677
GCF_001548075.1	64.4002788111082
GCF_000011965.2	52.8841432352518
GCF_001969345.1	49.2859735029666
GCF_002892125.1	47.9170295064508
GCF_002891945.1	49.5212968824201
GCF_002381385.1	59.3125384452185
GCF_002222635.1	31.0367972527765
GCF_000154785.2	33.5428867791741
GCF_000092285.1	92.8234982101146
GCF_900327235.1	-4.89955385490724
GCF_000283915.1	-15.8715355827233
GCF_000284155.1	-21.7290641370604
GCF_000050405.1	-30.5443383703688
GCF_000632885.1	-26.4460236667526
GCF_000632865.1	-26.3510530042881
GCF_000439775.1	-26.3053206672606
GCF_000299115.1	21.629083621895
GCF_000014865.1	25.9107645626498
GCF_000183115.1	53.9255139845795
GCF_000349945.1	85.7681620417329
GCF_003345255.1	76.0154742981337
GCF_001051995.2	73.9585801367109
GCF_003111645.1	89.7049281109104
GCF_002002885.1	21.6055257721123
GCF_002327145.1	20.2529385872375
GCF_002257565.1	25.8855032288146
GCF_001718755.1	12.7885379983962
GCF_001028665.1	12.4986825231989
GCF_001718335.1	12.7925150007972
GCF_000764955.1	10.8840165235333
GCF_001524625.2	16.5566885495815
GCF_001532025.2	17.4883191983705
GCF_000959345.1	17.5644234987103
GCF_001277895.1	18.7445000792348
GCF_001577465.1	18.0252751709835
GCF_000176935.3	18.3013335074994
GCF_001611015.1	3.16462517077056
GCF_001854305.1	23.1052828440309
GCF_001854285.1	22.8041161186839
GCF_002162015.1	14.2667405549449
GCF_000092605.1	37.8374545771463
GCF_003100395.1	41.3524769269698
GCF_000215705.1	-27.3617918442549
GCF_000302535.1	-15.5592692731698
GCF_003008575.1	-9.96096669445669
GCF_000829175.1	64.7938288785606
GCF_001985825.1	64.6503413464415
GCF_000783435.2	27.1954481165888
GCF_001808185.1	108.88851629897
GCF_002952135.1	78.8684300622057
GCF_003355375.1	47.7582732886255
GCF_000816165.1	48.3834655636111
GCF_003355335.1	44.9208610679108
GCF_000191425.1	44.7824627787441
GCF_000083565.1	47.9722685836237
GCF_002776555.1	52.885923279494
GCF_000306865.1	63.7088318476948
GCF_001865695.1	61.2688220029041
GCF_000008465.1	-28.6025493946466
GCF_003143555.1	-12.290443488594
GCF_000347635.1	-11.8212732181526
GCF_002310835.1	-18.368919190564
GCF_001465295.1	-20.1057090449273
GCF_002838165.1	-26.9029188423621
GCF_001420915.1	-14.4196786462471
GCF_001742145.1	-4.40671442178459
GCF_000784965.1	-13.4205779235658
GCF_000283875.1	1.19693368232968
GCF_000263215.1	-48.2429612532836
GCF_003325315.1	-32.4473003633472
GCF_000709535.1	-33.4391940583358
GCF_002234475.1	-34.4199730366936
GCF_900478155.1	-34.4633077220341
GCF_000486725.2	-36.8423858127452
GCF_000636135.1	-35.2743444665175
GCF_001441205.1	-36.247565152468
GCF_002999175.1	-35.1495367888903
GCF_000380325.1	-35.6597934066722
GCF_001454965.1	-35.3609741815331
GCF_000750495.1	-36.0639801936815
GCF_001975425.1	-36.2459091890968
GCF_001975405.1	-36.3629518165641
GCF_001079465.2	-34.5842621018199
GCF_001975555.1	-35.8538803030079
GCF_003325255.1	-35.9121436925774
GCF_000009525.1	-35.4141744072061
GCF_000487615.2	-36.3638339524544
GCF_002211865.1	-36.8762388951378
GCF_001900655.1	-29.4533691206188
GCF_000025165.1	-28.9736762809825
GCF_003352425.1	-29.8283770088259
GCF_002761835.1	-28.9245401767769
GCF_003019035.1	-29.1989328034767
GCF_000827105.1	-29.4766371439583
GCF_002741315.1	-28.9517439187265
GCF_002854065.1	-29.5117295247338
GCF_003231115.1	-29.0849672971888
GCF_001693315.1	-29.3546251842371
GCF_002952695.1	-29.2878256357788
GCF_003018655.1	-29.3740802778083
GCF_001644725.1	-28.9136304093388
GCF_001442495.1	-28.6776573874505
GCF_001693635.1	-29.0599375167505
GCF_003018855.1	-29.2786787791886
GCF_000597845.1	-29.2578129335428
GCF_001577325.1	-30.2055669430999
GCF_001566635.1	-30.1006932308868
GCF_003018235.1	-27.9103953294422
GCF_001989515.1	-22.3488532685405
GCF_003146655.1	-20.1372816081544
GCF_000764615.1	-19.3363187817574
GCF_001663195.1	-18.8350293761137
GCF_003076555.1	-19.7589776884559
GCF_000784985.1	-19.5897844898559
GCF_000814805.1	-19.6783800157518
GCF_002968455.1	-31.58976764342
GCF_002947755.1	-31.3397512377398
GCF_002211685.1	-37.1857726805074
GCF_001186215.1	-25.4359150691899
GCF_001559255.2	-31.4630051393141
GCF_002220675.1	-48.0720570219637
GCF_002220715.1	-47.3478124204125
GCF_002220515.1	-47.3036269058194
GCF_000336425.1	-47.5314174813522
GCF_000828775.1	-48.761947137512
GCF_000964565.1	-23.7630655699433
GCF_000775355.2	-23.5741377577108
GCF_001269425.1	-58.5014006534217
GCF_900048045.1	-47.9666160316609
GCF_000521585.1	-23.0599192807092
GCF_000828815.1	-26.4498797478474
GCF_000973545.1	-53.2192791683861
GCF_001558895.2	-25.8754253147847
GCF_003204115.1	-32.8080028604143
GCF_002310895.1	-31.8654877920874
GCF_003425765.1	-11.307408337875
GCF_003425955.1	-15.4955563486299
GCF_900478325.1	-12.8310879833846
GCF_000200475.1	-11.4143721129278
GCF_000007745.1	-10.2462975444955
GCF_000521695.1	-23.9584457584655
GCF_003261035.1	-24.7488982713455
GCF_000178495.2	-18.3991684201322
GCF_002142615.1	-28.5790746212846
GCF_000011805.1	-36.6489214368723
GCF_000969235.1	-36.2288925272601
GCF_002287545.1	-39.9910926887826
GCF_002211985.1	-32.9893397615159
GCF_000772105.1	-34.8702271599516
GCF_000568495.1	-37.3714851822958
GCF_001188185.2	-36.5738969559163
GCF_001679745.1	-33.8063929805678
GCF_002953335.1	-36.9071558113614
GCF_003294855.1	-34.8091852320786
GCF_002180335.1	-35.2339160103862
GCF_001900265.1	-19.3207402305097
GCF_002075065.1	-18.7387142179434
GCF_001516345.1	-13.2626050807022
GCF_001542795.2	-19.7754927856796
GCF_003369775.1	-19.2913779591654
GCF_003001655.1	-17.8763900312283
GCF_002905815.2	-11.8665912656005
GCF_001543265.1	-5.64047897318238
GCF_000963835.1	1.35274644281834
GCF_003363755.1	1.3149048728672
GCF_000761195.1	-2.56653300067198
GCF_000730425.1	-2.6658260608344
GCF_000293885.2	0.586441856870031
GCF_001534745.1	-2.80613601059024
GCF_000831585.1	7.57638684459373
GCF_002025705.1	9.56724884230861
GCF_002948105.1	6.55889819734547
GCF_002163625.1	5.23954902380017
GCF_001267275.1	-28.3485879769209
GCF_001444425.1	-23.2985408441106
GCF_002007605.1	-5.73806210629931
GCF_000192865.1	-1.45213343347931
GCF_002795845.1	-19.9282252644374
GCF_003367315.1	-23.8234723563353
GCF_000831005.1	-21.2329623465264
GCF_000012985.1	-10.9222189922048
GCF_001971685.1	-14.1092738303067
GCF_003032495.1	-23.1103200755337
GCF_001854065.1	-14.8259936144268
GCF_001704115.1	-26.4544731145654
GCF_002082805.1	-13.8281682148194
GCF_003181015.1	-13.7914285969331
GCF_001517645.1	-12.0103803926604
GCF_002902885.1	-12.8455602500804
GCF_000196795.1	17.1984906872329
GCF_000025545.1	82.7565993765935
GCF_000015585.1	86.3984131677675
GCF_001442745.1	56.9189080607717
GCF_001442785.1	61.7663302267767
GCF_003050685.1	67.5217735995559
GCF_001314305.1	71.1579842772454
GCF_003205835.1	65.9538319682611
GCF_000940825.1	63.3930796742048
GCF_000010025.1	63.2982334324067
GCF_002759195.1	56.6162420541455
GCF_002759175.1	56.5858246321824
GCF_000192045.2	59.5250072739965
GCF_001908775.1	60.1237737155228
GCF_000021485.1	57.6317659416437
GCF_002305895.1	22.1520977359454
GCF_000988565.1	16.7047113412074
GCF_000827125.1	35.6174981145371
GCF_001611275.1	35.9040420533712
GCF_000016745.1	85.5539179798023
GCF_002952055.1	33.7088282111411
GCF_000018405.1	50.3936524058648
GCF_000020365.1	37.1879949861013
GCF_000178935.2	46.5628352360265
GCF_000091345.1	44.1679917043495
GCF_000265295.1	31.7017563812721
GCF_000816225.1	66.377891289649
GCF_000954195.1	38.0495231592071
GCF_001639125.1	37.8816010693822
GCF_003030185.1	30.4163501044152
GCF_003368225.1	30.6895778991736
GCF_000025425.1	30.2756048472763
GCF_000302555.5	30.9542254670617
GCF_000759485.1	34.4447535201557
GCF_003346775.1	47.7554435187907
GCF_000217795.1	132.255578288194
GCF_000092105.1	95.5610851372696
GCF_000092705.1	96.1336136366457
GCF_000318865.1	97.3724195776566
GCF_000298435.2	89.8547323183118
GCF_002752715.1	90.1711822938224
GCF_000007605.1	90.5785128057524
GCF_002310495.1	65.1042618676882
GCF_900097105.1	79.5144751343771
GCF_000019665.1	67.4841926989799
GCF_000020565.1	3.13830625399611
GCF_001050135.1	28.7144136095582
GCF_000265505.1	51.4306638974582
GCF_000473305.1	64.8827406270991
GCF_000723505.1	45.198199827776
GCF_000163055.2	76.4607622044034
GCF_000190575.1	82.7967003741322
GCF_000953535.1	85.4940948105093
GCF_001688845.2	58.0184454241187
GCF_003214575.1	90.2093963482485
GCF_003226715.1	81.5528425529436
GCF_002831685.1	80.9405939171024
GCF_001941605.1	91.6971585388543
GCF_000477035.2	110.543620922897
GCF_001913155.1	76.7321848179536
GCF_001641185.1	64.8417745274463
GCF_002302655.1	94.0379396873706
GCF_900187255.1	84.0956366240235
GCF_001278825.1	70.9376301259371
GCF_900475375.1	91.28638233738
GCF_001747405.1	192.510356304883
GCF_000313175.2	89.6953349626022
GCF_000092845.1	44.9606325608298
GCF_000604125.1	-68.1205529709312
GCF_000507245.1	33.9091346868908
GCF_000513475.1	32.9185689506589
GCF_001886495.1	60.088685644295
GCF_002843565.1	41.6567956313597
GCF_003285065.1	56.2257230841892
GCF_900476105.1	62.720127288642
GCF_000524555.1	43.3806711084816
GCF_002257505.1	65.5851803775622
GCF_000021265.1	30.5559454616139
GCF_000006625.1	32.1311683331464
GCF_001272855.1	74.128812222729
GCF_002128065.1	74.3958182774222
GCF_000027345.1	74.1673181101254
GCF_002763875.1	74.9118468787221
GCF_002763595.1	75.3091134989997
GCF_900088535.1	36.9000063971226
GCF_000012625.1	30.5987424298142
GCF_000012645.1	14.7862203014588
GCF_000015685.1	28.1548477838878
GCF_000012465.1	25.6809468502891
GCF_001521855.1	42.7914346289044
GCF_003019735.1	45.6686426053305
GCF_000284135.1	33.9001297100793
GCF_001277295.1	54.1946027069472
GCF_000312705.1	48.4745750288877
GCF_000317695.1	54.3258372337184
GCF_001548375.1	42.6065401793486
GCF_000023845.1	42.831832120748
GCF_002715865.1	69.089820144613
GCF_002706665.1	60.5082501489438
GCF_001990225.1	64.0277398192399
GCF_000829295.1	66.8441478954242
GCF_000023405.1	58.6455107567411
GCF_000612055.1	33.1120559604826
GCF_001553565.1	50.4052814106536
GCF_002386365.1	33.7086632947949
GCF_001484605.1	64.5315605341387
GCF_001302565.1	72.3205819792791
GCF_001652465.1	55.5701757085367
GCF_001660485.1	70.0725275422204
GCF_001854225.1	35.7981367844873
GCF_000017305.1	55.6084185674093
GCF_002022225.1	56.2222442312874
GCF_001441165.1	58.1717639085458
GCF_001469655.1	49.6974312026124
GCF_000940845.1	48.7692774644396
GCF_900289045.1	77.1819208778826
GCF_002288385.1	89.6171426915352
GCF_002287925.1	91.7968363279391
GCF_000016425.1	74.7765419268432
GCF_000980835.1	97.2975684314944
GCF_000255255.1	53.6362947616918
GCF_002073375.2	52.4485562778923
GCF_000306825.1	49.2174305956676
GCF_001867005.1	52.9674427761894
GCF_001586215.1	41.6368328053916
GCF_001586235.1	47.8746406227442
GCF_001941485.1	53.3449440120132
GCF_002355155.1	48.297726462695
GCF_000742735.1	42.972910514215
GCF_002208235.1	89.174990033919
GCF_000572125.1	89.1430250560208
GCF_000698475.1	89.4218349792244
GCF_000018345.1	98.5357196536428
GCF_000013925.1	98.9952373098952
GCF_002716905.1	98.9840778680963
GCF_002285695.1	96.795120159763
GCF_000331165.2	82.1635643136491
GCF_001620025.1	91.9978396302002
GCF_000696675.2	92.9499148822714
GCF_003130705.1	83.2189562973687
GCF_000143885.2	82.2103520353186
GCF_001305675.1	76.4704864318995
GCF_000092825.1	71.3786023902467
GCF_000196675.1	61.7635174707774
GCF_001941645.1	77.0640979057535
GCF_000092645.1	76.0371644245916
GCF_000092985.1	80.2869730242424
GCF_002021875.1	76.1435503032778
GCF_003391135.1	64.8872396238888
GCF_002288075.1	66.3751006703302
GCF_000009765.2	67.2608113080438
GCF_002556545.1	67.0380958834881
GCF_003330865.1	64.5115380691014
GCF_002910775.2	65.0416404161447
GCF_000803625.1	12.8377200441981
GCF_000021945.1	60.33037829848
GCF_002356375.1	43.1245539278074
GCF_001547795.1	31.6464654380141
GCF_002024225.1	32.8020623718224
GCF_900184705.1	18.8126583511078
GCF_000144695.1	19.1050440995999
GCF_000020485.1	85.8950685961478
GCF_000165465.1	68.5357431291434
GCF_000014725.1	96.985643507881
GCF_000512895.1	66.2820613223163
GCF_000243155.2	63.8994211035284
GCF_000305935.1	54.2862143785318
GCF_001267405.1	77.1880263948513
GCF_001729945.1	78.6774744717073
GCF_000025305.1	55.5566567450286
GCF_002865825.1	68.9606597637256
GCF_003058445.1	69.3804263190521
GCF_003096175.1	75.447180780642
GCF_003350945.1	50.1088224070379
GCF_000827935.1	66.2507849282594
GCF_002812645.1	71.1202661770896
GCF_002896855.1	41.2691499398643
GCF_000022065.1	59.3350175754071
GCF_000179635.2	69.5134977138299
GCF_002838205.1	73.8382666698559
GCF_000818095.1	84.860861425667
GCF_002081995.1	103.782329302879
GCF_003073375.1	70.1212511993896
GCF_001272655.2	45.1928590562781
GCF_001465255.1	47.3367826508303
GCF_000024285.1	38.9702878119146
GCF_002109385.1	71.5350354281764
GCF_000242895.2	64.445567329327
GCF_002024265.1	66.0189863140607
GCF_001648135.1	69.6641015680746
GCF_001889165.1	71.9819264937738
GCF_002163815.1	73.2094415686098
GCF_002173615.1	71.8698089085554
GCF_002201875.1	72.2452703983025
GCF_001593765.1	70.3653103259845
GCF_000017885.4	64.9737244505312
GCF_000832725.1	63.4714444838604
GCF_002214765.1	62.9611531939326
GCF_001635995.1	61.9331633731128
GCF_000015745.1	43.9848258615245
GCF_002243665.1	47.8207541635798
GCF_001188855.1	73.3600201057855
GCF_001188895.1	73.5876119665028
GCF_003097555.1	88.7476919284119
GCF_002202075.1	56.2080044867846
GCF_003031425.1	55.8164471048971
GCF_002386245.1	55.5427549511317
GCF_000210315.1	54.8070218603226
GCF_001027045.1	55.8962711983596
GCF_003354545.1	57.3598394591684
GCF_003186125.1	55.7682384789531
GCF_003184985.1	55.3124292004062
GCF_000695215.1	55.573443249228
GCF_003073715.1	55.7569010154386
GCF_003029645.1	55.8565683040808
GCF_002089055.1	55.0645285775932
GCF_003030085.1	56.6432365118116
GCF_002850375.1	81.553936929988
GCF_001558815.2	79.6044600641938
GCF_001998945.1	39.9792935031916
GCF_000026705.1	39.639129095653
GCF_003031975.1	39.6629766631514
GCF_003032075.1	39.3683193667634
GCF_000438645.1	39.6977147067745
GCF_001999085.1	39.9673241067206
GCF_001518795.1	59.9244639042172
GCF_001998885.1	72.4078327822835
GCF_002163735.1	70.2655049244868
GCF_000550745.1	69.3906637840096
GCF_002814115.1	69.0983216202059
GCF_001721905.1	49.0445965275817
GCF_002005405.1	73.472256825856
GCF_002073515.1	72.4400497794444
GCF_002094975.1	73.9330106100875
GCF_002443035.1	72.6435274626107
GCF_900094135.1	72.0647977310776
GCF_003288075.1	96.5644245338363
GCF_900475295.1	73.6535660813296
GCF_900474775.1	74.8568672637752
GCF_900475465.1	75.1184435603781
GCF_900474995.1	74.9137057580522
GCF_000009385.1	75.1269104028353
GCF_900474935.1	74.4369818094495
GCF_000006785.2	74.9640633479912
GCF_900475475.1	76.5803421142519
GCF_000188715.1	75.9674584506337
GCF_900474785.1	76.2337709176469
GCF_900475395.1	82.4651977890847
GCF_002813535.1	74.2279083311049
GCF_001896085.1	75.2489083858866
GCF_002073435.2	79.0664740719208
GCF_900475045.1	74.8342532347264
GCF_000463355.1	92.3525146732337
GCF_003352205.1	102.378749238275
GCF_002078955.1	79.6380905215981
GCF_003076495.1	114.867848962649
GCF_001583825.1	69.3748280144969
GCF_001536305.1	72.9346031612067
GCF_000300135.1	66.7744953623774
GCF_002211885.1	70.4941745432246
GCF_001880185.1	65.7052693982145
GCF_001704315.1	66.6791443173262
GCF_001484005.1	66.4834717578618
GCF_002220175.1	66.2977241245297
GCF_900205745.1	58.1900764135022
GCF_001922025.1	53.6153627033203
GCF_002865565.1	40.4533250435262
GCF_002902825.1	40.8429146791606
GCF_003268715.1	41.117930483645
GCF_002076955.1	44.468185571022
GCF_900492555.1	47.1417289596654
GCF_900234395.1	84.2355334570327
GCF_003410375.1	88.5344107553561
GCF_001951175.1	79.2574550775648
GCF_001908415.1	73.6436869487021
GCF_003151025.1	70.9726960760041
GCF_000214785.1	70.1948188814939
GCF_000961015.1	72.7839213378814
GCF_000195335.1	-2.20481643031878
GCF_000024425.1	6.82946631430089
GCF_003173015.1	24.3743630275992
